# Unveiling inverted D genes and D-D fusions in human antibody repertoires unlocks novel antibody diversity

**DOI:** 10.1101/2024.04.26.591287

**Authors:** Prabakaran Ponraj, Abhinav Gupta, Sambasiva P Rao, Deepak Rajpal, Maria Wendt, Yu Qiu, Partha S. Chowdhury

**Affiliations:** Large Molecules Research, Sanofi, Cambridge, MA, USA; Translational Science, Sanofi, Cambridge, MA, USA; Takeda, Development, Lexington, MA, USA; Johnson & Johnson R&D Center, Spring House, PA, USA

## Abstract

Antibodies, fundamental to immune defense, derive their diversity primarily from the intricate rearrangement of variable (V), diversity (D), and joining (J) gene segments. Traditionally, D genes in the forward (5’-3’) direction contribute to this diversity by rearranging with V and J segments. However, the existence and significance of inverted D genes (InvDs), which are D genes oriented in the inverted (3’-5’) direction, were previously obscured by limitations in data and detection methods. Here, we carried out a comprehensive analysis of a large-scale public next-generation sequencing (NGS) dataset encompassing antibody repertoires from 13 healthy donors using a novel immunoinformatics workflow. Our analysis, for the first time, uncovers the existence of all 25 unique InvDs across all three reading frames within human antibody repertoires, including both naïve and memory B cells. This finding challenges previous assumptions, revealing the extensive presence of InvDs and identifying a broad spectrum of D-D fusions, especially those involving InvDs. Notably, InvDs enrich for unique amino acids such as histidine, proline, and lysine, not commonly found in forward D genes, and exhibit reduced use of certain negatively charged and bulky amino acids, including aspartate, tryptophan, and methionine. The unique amino acid profile of InvDs discloses new diversity and functionality in the human antibody repertoire, evidenced by over two dozen documented antibodies featuring InvDs, targeting a wide array of antigens. By opening exciting avenues for immunogenetics research, including new chromatin compaction models, innovative antibody libraries, and advancements in antibody engineering, these findings hold promise for the development of novel therapeutics and vaccines.
