## Supplementary material for "Unveiling inverted D genes and D-D fusions in human antibody repertoires unlocks novel antibody diversity": Table_S1

### Sheet: D-InvD-nt&aa_sequences
IGHD	5'->3' (D)	3'<-5' (InvD)	nt length	RF1, RF2, RF3 (D)	RF1, RF2, RF3 (InvD)
IGHD1-1*01	ggtacaactggaacgac	gtcgttccagttgtacc	17	GTTGT, VQLER, YNWND	VVPVV, SFQLY, RSSCT
IGHD1-7*01	ggtataactggaactac	gtagttccagttatacc	17	GITGT, V*LEL, YNWNY	VVPVI, *FQLY, SSSYT
IGHD1-14*01	ggtataaccggaaccac	gtggttccggttatacc	17	GITGT, V*PEP, YNRNH	VVPVI, WFRLY, GSGYT
IGHD1-20*01	ggtataactggaacgac	gtcgttccagttatacc	17	GITGT, V*LER, YNWND	VVPVI, SFQLY, RSSYT
IGHD1-26*01	ggtatagtgggagctactac	gtagtagctcccactatacc	20	GIVGAT, V*WELL, YSGSYY	VVAPTI, **LPLY, SSSHYT
IGHD2-2*01	aggatattgtagtagtaccagctgctatgcc	ggcatagcagctggtactactacaatatcct	31	RIL**YQLLC, GYCSSTSCYA, DIVVVPAAM	GIAAGTTTIS, A*QLVLLQYP, HSSWYYYNI
IGHD2-8*01	aggatattgtactaatggtgtatgctatacc	ggtatagcatacaccattagtacaatatcct	31	RILY*WCMLY, GYCTNGVCYT, DIVLMVYAI	GIAYTISTIS, V*HTPLVQYP, YSIHH*YNI
IGHD2-15*01	aggatattgtagtggtggtagctgctactcc	ggagtagcagctaccaccactacaatatcct	31	RIL*WW*LLL, GYCSGGSCYS, DIVVVVAAT	GVAATTTTIS, E*QLPPLQYP, SSSYHHYNI
IGHD2-21*01	agcatattgtggtggtgattgctattcc	ggaatagcaatcaccaccacaatatgct	28	SILWW*LLF, AYCGGDCYS, HIVVVIAI	GIAITTTIC, E*QSPPQYA, NSNHHHNM
IGHD3-3*01	gtattacgatttttggagtggttattatacc	ggtataataaccactccaaaaatcgtaatac	31	VLRFLEWLLY, YYDFWSGYYT, ITIFGVVII	GIITTPKIVI, V**PLQKS*Y, YNNHSKNRN
IGHD3-9*01	gtattacgatattttgactggttattataac	gttataataaccagtcaaaatatcgtaatac	31	VLRYFDWLL*, YYDILTGYYN, ITIF*LVII	VIITSQNIVI, L**PVKIS*Y, YNNQSKYRN
IGHD3-10*01	gtattactatggttcggggagttattataac	gttataataactccccgaaccatagtaatac	31	VLLWFGELL*, YYYGSGSYYN, ITMVRGVII	VIITPRTIVI, L**LPEP**Y, YNNSPNHSN
IGHD3-16*01	gtattatgattacgtttgggggagttatgcttatacc	ggtataagcataactcccccaaacgtaatcataatac	37	VL*LRLGELCLY, YYDYVWGSYAYT, IMITFGGVMLI	GISITPPNVIII, V*A*LPQT*S*Y, YKHNSPKRNHN
IGHD3-22*01	gtattactatgatagtagtggttattactac	gtagtaataaccactactatcatagtaatac	31	VLL***WLLL, YYYDSSGYYY, ITMIVVVIT	VVITTTIIVI, ***PLLS**Y, SNNHYYHSN
IGHD4-4*01	tgactacagtaactac	gtagttactgtagtca	16	*LQ*L, DYSNY, TTVT	VVTVV, *LL*S, SYCS
IGHD4-11*01	tgactacagtaactac	gtagttactgtagtca	16	*LQ*L, DYSNY, TTVT	VVTVV, *LL*S, SYCS
IGHD4-17*01	tgactacggtgactac	gtagtcaccgtagtca	16	*LR*L, DYGDY, TTVT	VVTVV, *SP*S, SHRS
IGHD4-23*01	tgactacggtggtaactcc	ggagttaccaccgtagtca	19	*LRW*L, DYGGNS, TTVVT	GVTTVV, ELPP*S, SYHRS
IGHD5-5*01	gtggatacagctatggttac	gtaaccatagctgtatccac	20	VDTAMV, WIQLWL, GYSYGY	VTIAVS, *P*LYP, NHSCIH
IGHD5-12*01	gtggatatagtggctacgattac	gtaatcgtagccactatatccac	23	VDIVATI, WI*WLRL, GYSGYDY	VIVATIS, *S*PLYP, NRSHYIH
IGHD5-18*01	gtggatacagctatggttac	gtaaccatagctgtatccac	20	VDTAMV, WIQLWL, GYSYGY	VTIAVS, *P*LYP, NHSCIH
IGHD5-24*01	gtagagatggctacaattac	gtaattgtagccatctctac	20	VEMATI, *RWLQL, RDGYNY	VIVAIS, *L*PSL, NCSHLY
IGHD6-6*01	gagtatagcagctcgtcc	ggacgagctgctatactc	18	EYSSSS, SIAAR, V*QLV	GRAAIL, DELLY, TSCYT
IGHD6-13*01	gggtatagcagcagctggtac	gtaccagctgctgctataccc	21	GYSSSWY, GIAAAG, V*QQLV	VPAAAIP, YQLLLY, TSCCYT
IGHD6-19*01	gggtatagcagtggctggtac	gtaccagccactgctataccc	21	GYSSGWY, GIAVAG, V*QWLV	VPATAIP, YQPLLY, TSHCYT
IGHD6-25*01	gggtatagcagcggctac	gtagccgctgctataccc	18	GYSSGY, GIAAA, V*QRL	VAAAIP, *PLLY, SRCYT
IGHD7-27*01	ctaactgggga	tccccagttag	11	LTG, *LG, NWG	SPV, PQL, PS*
Source: https://www.imgt.org/vquest/refseqh.html
RF1, RF2 and RF3 -Amino acid sequences translated using reading frames 1, 2 and 3 respectively; * denoes a stop codon
InvDs categories: short (11-18 nt), medium (19-28 nt), and long (31-37 nt)
