## Supplementary material for "Unveiling inverted D genes and D-D fusions in human antibody repertoires unlocks novel antibody diversity": Table_S5

### Sheet: D-InvD-AA_composition
D				InvD
Amino acid	Counts	% (D)		Amino acid	Counts	% (InvD)
Ala	24	4.3		Ala	24	4.3
Arg	17	3.1		Arg	12	2.2
Asn	16	2.9		Asn	29	5.2
Asp	21	3.8		Asp	1	0.2
Cys	11	2		Cys	12	2.2
Gln	12	2.2		Gln	17	3.1
Glu	10	1.8		Glu	5	0.9
Gly	54	9.7		Gly	11	2
His	2	0.4		His	26	4.7
Ile	43	7.7		Ile	52	9.4
Leu	65	11.7		Leu	41	7.4
Lys	0	0		Lys	7	1.3
Met	10	1.8		Met	1	0.2
Phe	8	1.4		Phe	4	0.7
Pro	3	0.5		Pro	46	8.3
Ser	34	6.1		Ser	67	12.1
Thr	40	7.2		Thr	45	8.1
Trp	27	4.9		Trp	2	0.4
Tyr	72	13		Tyr	51	9.2
Val	54	9.7		Val	58	10.5
X	32	5.8		X	44	7.9
X-stop codon
Counts - Total number of amino acids as translated using all three reading frames found in D (5'->3') and InvD (3'->5')
