## Supplementary material for "Unveiling inverted D genes and D-D fusions in human antibody repertoires unlocks novel antibody diversity": Table_S6

### Sheet: PLAbDab-InvDs
ID	InvD/RF	InvD-seq	Germline V gene	Heavy_sequence	Light_sequence	Targets_mentioned	Reference
ADT57962_ADT57961	InvD2-2/RF3	HSSWYYYNI	HV3-23/KV3-11	EVQLVQSGGGLVLPGGSLRLSCAGSGFTFSNYAMHWIRQAPGKGLEWVSAIGAGGDTYYADSVKGRFTISRDNAKDSLYLQMNSLRAEDMAVYYCARGRHRNWYYYNKDYWGQGTLVTVSS	EIVLTQSPATLSLSPGERATLSCRASQSVSSFLAWYQQKPGQAPRLLIYDASNRAPGIPARFSGSGSGTDFTLTISSLEPEDFAVYYCQQRSNWPRWTFGQGTKVEIK	IGFR	US 7847068
AFL33360_AFL33359	InvD2-2/RF3	HSSWYYYNI	HV3-23/KV3-11	EVQLVQSGGGLVLPGGSLRLSCAGSGFTFSNYAMHWIRQAPGKGLEWVSAIGAGGDTYYADSVKGRFTISRDNAKDSLYLQMNSLRAEDMAVYYCARGRHRNWYYYNKDYWGQGTLVTVSS	EIVLTQSPATLSLSPGERATLSCRASQSVSSFLAWYQQKPGQAPRLLIYDASNRAPGIPARFSGSGSGTDFTLTISSLEPEDFAVYYCQQRSNWPRWTFGQGTKVEIK	IGFR	US 8173779
ADF18327_ADF18326	InvD2-2/RF3	HSSWYYYNI	HV3-23/KV3-11	EVQLVQSGGGLVLPGGSLRLSCAGSGFTFSNYAMHWIRQAPGKGLEWVSAIGAGGDTYYADSVKGRFTISRDNAKDSLYLQMNSLRAEDMAVYYCARGRHRNWYYYNKDYWGQGTLVTVSS	EIVLTQSPATLSLSPGERATLSCRASQSVSSFLAWYQQKPGQAPRLLIYDASNRAPGIPARFSGSGSGTDFTLTISSLEPEDFAVYYCQQRSNWPRWTFGQGTKVEIK	IGFR	US 7667021
ABT04339_ABT04338	InvD2-2/RF3	HSSWYYYNI	HV3-23/KV3-11	EVQLVQSGGGLVLPGGSLRLSCAGSGFTFSNYAMHWIRQAPGKGLEWVSAIGAGGDTYYADSVKGRFTISRDNAKDSLYLQMNSLRAEDMAVYYCARGRHRNWYYYNKDYWGQGTLVTVSS	EIVLTQSPATLSLSPGERATLSCRASQSVSSFLAWYQQKPGQAPRLLIYDASNRAPGIPARFSGSGSGTDFTLTISSLEPEDFAVYYCQQRSNWPRWTFGQGTKVEIK	IGFR	US 7217796
AJM13926_AJM13925	InvD2-2/RF3	HSSWYYYNI	HV3-7/KV1-17	EVQLVESGGGLVQPGGSLRLSCAASGFTFSSYWMSWVRQAPGKGLECVANIKQDGSEEYYVDSVKGRFTISRDNAKNSLYLQMNSLRAEDTAVYYCARGSSSWYYYNYGMDVWGQGTTVTVSS	DIQMTQSPSSLSASVGDRVTITCRASQGIRNDLGWYQQKPGKAPKRLIYAASSLQSGVPSRFSGSGSGTEFTLTISSLQPEDFATYYCRQQNTYPLTFGGGTKVEIK	Activin	US 8753627
AZJ92137_AZJ92136	InvD2-2/RF3	HSSWYYYNI	HV3-7/KV1-17	EVQLVESGGGLVQPGGSLRLSCAASGFTFSSYWMSWVRQAPGKGLECVANIKQDGSEEYYVDSVKGRFTISRDNAKNSLYLQMNSLRAEDTAVYYCARGSSSWYYYNYGMDVWGQGTTVTVSS	DIQMTQSPSSLSASVGDRVTITCRASQGIRNDLGWYQQKPGKAPKRLIYAASSLQSGVPSRFSGSGSGTEFTLTISSLQPEDFATYYCRQQNTYPLTFGGGTKVEIK	Activin	US 10100109
AFX57158_AFX57157	InvD2-2/RF3	HSSWYYYNI	HV3-7/KV1-17	EVQLVESGGGLVQPGGSLRLSCAASGFTFSSYWMSWVRQAPGKGLECVANIKQDGSEEYYVDSVKGRFTISRDNAKNSLYLQMNSLRAEDTAVYYCARGSSSWYYYNYGMDVWGQGTTVTVSS	DIQMTQSPSSLSASVGDRVTITCRASQGIRNDLGWYQQKPGKAPKRLIYAASSLQSGVPSRFSGSGSGTEFTLTISSLQPEDFATYYCRQQNTYPLTFGGGTKVEIK	Activin	US 8309082
QRW38951_QRW39112	InvD2-2/RF3	HSSWYYYNI	HV2-5/LV1-44	QITLKESGPTLVKPTQTLTLTCTFSGFSLSTSGVGVGWIRQPPGKALEWLAVIYWDDDKRYSPSLKSRLTITKDTSKNQVVLTMTNMDPVDTATYYCAHTTWYYYGSGWFDPWGQGTLVTVSS	QSVLTQPPSASGTPGQRVTISCSGSSSNIGSNNVNWYQQLPGTAPKVLIYSNNQRPSGVPDRFSGSKSGTSASLAISGLQSEDEADYYCAAWDDSLNGHVFGGGTKLTVL	SARS-CoV-2	https://www.ncbi.nlm.nih.gov/protein/QRW38951
AGJ47385_AGJ47386	InvD5-12/RF3	NRSHYIH	HV3-30/KV1-16	QVQLVESGGGVVQPGRSLRLSCAASGFTFSSYGMHWVRQAPGKGLEWVAVIWYDGSNKYYADSVKGRFTISRDNSKNTLYLQMNSLRAEDTAVYYCAREGNRSHYIPFAYWGQGTLVTVSS	DIQMTQSPSSLSASVGDRVTITCRASQGISSWLAWYQQKPEKAPKSLIYAASSLQSGVPSRFSGSGSGTDFTLTISSLQPEDFATYYCQQYNSYPRTFGGGTKVEIK	Bacillus Anthrax	US 8404820
AGJ47385_AGJ47384	InvD5-12/RF3	NRSHYIH	HV3-30/KV1-16	QVQLVESGGGVVQPGRSLRLSCAASGFTFSSYGMHWVRQAPGKGLEWVAVIWYDGSNKYYADSVKGRFTISRDNSKNTLYLQMNSLRAEDTAVYYCAREGNRSHYIPFAYWGQGTLVTVSS	DIQMTQSPSSLSASVGDRVTITCRASQGISSWLAWYQQKPEKAPKSLIYAASSLQSGVPSRFSGSGSGTDFTLTISSLQPEDFATYYCQQYNSYPPTFGQGTRLEIK	Bacillus Anthrax	US 8404820
ACK27918_ACK27919	InvD5-12/RF3	NRSHYIH	HV3-30/KV1-16	QVQLVESGGGVVQPGRSLRLSCAASGFTFSSYGMHWVRQAPGKGLEWVAVIWYDGSNKYYADSVKGRFTISRDNSKNTLYLQMNSLRAEDTAVYYCAREGNRSHYIPFAYWGQGTLVTVSS	DIQMTQSPSSLSASVGDRVTITCRASQGISSWLAWYQQKPEKAPKSLIYAASSLQSGVPSRFSGSGSGTDFTLTISSLQPEDFATYYCQQYNSYPRTFGGGTKVEIK	Bacillus Anthrax	US 7456264
ACK27918_ACK27917	InvD5-12/RF3	NRSHYIH	HV3-30/KV1-16	QVQLVESGGGVVQPGRSLRLSCAASGFTFSSYGMHWVRQAPGKGLEWVAVIWYDGSNKYYADSVKGRFTISRDNSKNTLYLQMNSLRAEDTAVYYCAREGNRSHYIPFAYWGQGTLVTVSS	DIQMTQSPSSLSASVGDRVTITCRASQGISSWLAWYQQKPEKAPKSLIYAASSLQSGVPSRFSGSGSGTDFTLTISSLQPEDFATYYCQQYNSYPPTFGQGTRLEIK	Bacillus Anthrax	US 7456264
QPW75685	InvD2-21/RF3	NSNHHHNM	HV3-66/KV1-39	EVQLVESGGGLVQPGGSLRLSCAASGFTINGFSIHWVRQAPGKGLEWVAWIWPSGGYTSYADSVKGRFTISADTSKNTAYLQMNSLRAEDTAVYYCARFNHHHHWGMDYWGQGTLVTVSS	DIQMTQSPSSLSASVGDRVTITCRASQDVFSGVAWYQQKPGKAPKLLISSSTYLYSGVPSRFSGSGSGTDFTLTISSLQPEDFATYYCQQYYDYPFTFGQGTKVEIK	HER2	US 10752673
QHY83559	InvD2-21/RF3	NSNHHHNM	HV3-66/KV1-39	EVQLVESGGGLVQPGGSLRLSCAASGFTINGFSIHWVRQAPGKGLEWVAWIWPSGGYTSYADSVKGRFTISADTSKNTAYLQMNSLRAEDTAVYYCARFNHHHHWGMDYWGQGTLVTVSS	DIQMTQSPSSLSASVGDRVTITCRASQDVFSGVAWYQQKPGKAPKLLISSSTYLYSGVPSRFSGSGSGTDFTLTISSLQPEDFATYYCQQYYDYPFTFGQGTKVEIK	HER2	US 10472411
QTW10330	InvD3-22/RF3	SNNHYYHSN	HV1-69/LV6-57	EVQLVQSGAEVKKPGSSVKVSCKASGGTFSSYAISWVRQAPGQGLEWMGGIIPIFGTANYAQKFQGRVTITADESTSTAYMELSSLRSEDTAVYYCARNNHYYNDYWGQGTLVTVSS	NFMLTQPHSVSESPGKTVTISCTGSSGSIASNYVQWYQQRPGSAPTTVIYEDNQRPSGVPDRFSGSIDSSSNSASLTISGLKTEDEADYYCQSYDSSNWVFGGGTKLTVL	CD3	US 10913796
QTW10406	InvD3-22/RF3	SNNHYYHSN	HV1-69/LV6-57	EVQLVQSGAEVKKPGSSVKVSCKASGGTFSSYAISWVRQAPGQGLEWMGGIIPIFGTANYAQKFQGRVTITADESTSTAYMELSSLRSEDTAVYYCARNNHYYNDYWGQGTLVTVSS	NFMLTQPHSVSESPGKTVTISCTGSSGSIASNYVQWYQQRPGSAPTTVIYEDNQRPSGVPDRFSGSIDSSSNSASLTISGLKTEDEADYYCQSYDSSNWVFGGGTKLTVL	CD3	US 10913796
QEP20133_QEP20781	InvD3-22/RF3	SNNHYYHSN	HV3-64/LV3-21	EVQLVESGGGLVQRGGSLRLSCVASGFTFKNYVMNWVRQAPGKGLEYLSGMSSDGENRYYANSVRDRFTISRDNSKNTLFLQMGSLRPEDMAVYYCTRAAARDYSNNHYYMDVWGKGTTVTVSS	SYVLTQPPSVSVAPGKTATITCGGENIAKKSVHWYQKKPGQAPVVVIYYDSDRRSGIPGRFSGSNSGNTATLTISRVEAGDEADYFCQVWDRFIDPPGVFGGGTKLTVL	HIV-1 infection	https://www.ncbi.nlm.nih.gov/protein/QEP20133
AED13109_AED13108	InvD2-15/RF3	SSSYHHYNI	HV4-30/LV3-1	QVQLQESGPGLVKPSQTLSLTCAVSGGSISSRGYYWSWIRQPPGKGLEWIGYIFYTGGTDYNPSLKSRITISRDTPKNQISLNLSSVTAADTAVYYCARVVDGSSGYHHYYFDYWGQGTLVTVSS	SYELTQLPSVSVSPGQTATITCSGDRLGDKYACWYQQKPGQSPVLVIFQDTKRPSGIPERFSGSNSGNTATLTISGTQAMDEADYYCQAWDSNIGVFGGGTKLTVL	H5N1 influenza A virus	US 7879326
7PC2_O_P	InvD6-19/RF3	TSHCYT	HV3-30/KV3-15	QMQLVESGGGVVQPGRSLRLSCAASRFDFNRFGMHWVRQAPGKGLEWVAYMSYDGGDRYYADSVKGRFTISRDNSKSTLHLQMDSLRPEDTAVYYCAKDDILGDCSTSHCYWGYYYQGMDVWGHGTTVTVSS	EIVMTQSPDTLSVSPGERVTLSCRASQSVGSNLVWYQQKPGQSTRVLIYGASTRAATVPARFSGGGSGTEFTLTISSVQSEDFAVYYCYHYNNWPRGSFGQGTKLEIK	HIV-gp120	PDB 7PC2
7PC2_M_N	InvD6-19/RF3	TSHCYT	HV3-30/KV3-15	QMQLVESGGGVVQPGRSLRLSCAASRFDFNRFGMHWVRQAPGKGLEWVAYMSYDGGDRYYADSVKGRFTISRDNSKSTLHLQMDSLRPEDTAVYYCAKDDILGDCSTSHCYWGYYYQGMDVWGHGTTVTVSS	EIVMTQSPDTLSVSPGERVTLSCRASQSVGSNLVWYQQKPGQSTRVLIYGASTRAATVPARFSGGGSGTEFTLTISSVQSEDFAVYYCYHYNNWPRGSFGQGTKLEIK	HIV-gp120	PDB 7PC2
7PC2_Q_R	InvD6-19/RF3	TSHCYT	HV3-30/KV3-15	QMQLVESGGGVVQPGRSLRLSCAASRFDFNRFGMHWVRQAPGKGLEWVAYMSYDGGDRYYADSVKGRFTISRDNSKSTLHLQMDSLRPEDTAVYYCAKDDILGDCSTSHCYWGYYYQGMDVWGHGTTVTVSS	EIVMTQSPDTLSVSPGERVTLSCRASQSVGSNLVWYQQKPGQSTRVLIYGASTRAATVPARFSGGGSGTEFTLTISSVQSEDFAVYYCYHYNNWPRGSFGQGTKLEIK	HIV-gp120	PDB 7PC2
ATJ74021_ATJ74036	InvD3-9/RF1	VIITSQNIVI	HV3-30/KV1-16	QVQLVESGGGVVQPGRSLRLSCAASGFTFSSYAMHWVRQAPGKGLEWVAVISYDGSIKYYADSVKGRFTISRDNSKNTLYLQMNSLRVEDTAVFYCARGREITSQNIVILLDYWGQGTLVTVTS	DIQMTQSPSSLSASVGDRVTITCRASQGISSWLAWYQQKPEKAPKSLIYAASSLQSGVPSRFSGSGSGTDFTLTISSLQPEDFATYYCQQYNSYPLTFGGGTKVEIK	CD74	US 9540433
ATJ74025_ATJ74036	InvD3-9/RF1	VIITSQNIVI	HV3-30/KV1-16	QVQLVESGGGVVQPGRSLRLSCAASGFTFSSYAMHWVRQAPGKGLEWVAVISYDGSNKYYADSVKGRFTISRDNSKNTLYLQMNSLRAEDTAVYYCARGREITSQNIVILLDYWGQGTLVTVSS	DIQMTQSPSSLSASVGDRVTITCRASQGISSWLAWYQQKPEKAPKSLIYAASSLQSGVPSRFSGSGSGTDFTLTISSLQPEDFATYYCQQYNSYPLTFGGGTKVEIK	CD74	US9540433
QXD47954_QXD47972	InvD3-9/RF1	VIITSQNIVI	HV3-30/KV1-16	QVQLVESGGGVVQPGRSLRLSCAASGFTFSSYAMHWVRQAPGKGLEWVAVISYDGSIKYYADSVKGRFTISRDNSKNTLYLQMNSLRVEDTAVFYCARGREITSQNIVILLDYWGQGTLVTVTS	DIQMTQSPSSLSASVGDRVTITCRASQGISSWLAWYQQKPEKAPKSLIYAASSLQSGVPSRFSGSGSGTDFTLTISSLQPEDFATYYCQQYNSYPLTFGGGTKVEIK	CD74	US 10975150
QXD47955_QXD47972	InvD3-9/RF1	VIITSQNIVI	HV3-30/KV1-16	QVQLVESGGGVVQPGRSLRLSCAASGFTFSSYAMHWVRQAPGKGLEWVAVISYDGSNKYYADSVKGRFTISRDNSKNTLYLQMNSLRAEDTAVYYCARGREITSQNIVILLDYWGQGTLVTVSS	DIQMTQSPSSLSASVGDRVTITCRASQGISSWLAWYQQKPEKAPKSLIYAASSLQSGVPSRFSGSGSGTDFTLTISSLQPEDFATYYCQQYNSYPLTFGGGTKVEIK	CD74	US 10975150
QXD47955_QXD47971	InvD3-9/RF1	VIITSQNIVI	HV3-30/KV1-16	QVQLVESGGGVVQPGRSLRLSCAASGFTFSSYAMHWVRQAPGKGLEWVAVISYDGSNKYYADSVKGRFTISRDNSKNTLYLQMNSLRAEDTAVYYCARGREITSQNIVILLDYWGQGTLVTVSS	DIQMTQSPSSLSASVGDRVTITCRASQGISSWLAWFQQKPEKAPKSLIYAASSLQSGVPSRFSGSGSGTDFTLTISSLQPEDFATYYCQQYNSYPLTFGGGTKVEIK	CD74	US 10975150
QDF61757_QDF62105	InvD6/13/RF1	VPAAAIP	HV3-21/KV1-39	GGGLVKPGGSLRLSCAASGFTFSNYSMNWVRQAPGKGLEWVASISRSSNYMYYADSLKGRFTISRDNAKNSLYLRMNSLRAEDTAVYYCARMHFVVVPAASIPFDYWGQGT	PSSLSASVGDRVTITCRASQIISTYLNWYQQKPGKAPKLLIYATSTLQSGVPSRFSGSGSGTDFTLTISSLQPEDFATYYCQQSYSTPRYTFGQG	Ebola virus	https://www.ncbi.nlm.nih.gov/protein/QDF61757
QIP68244_QIP68275	InvD2-15/RF1	GVAATTTTIS	HV4-34/KV1-33	QVQLQQWGAGLLKPSETLSLTCAVYGGSLSGYSCTWIRQSPGKGLEWIGKINHSGSTNYNPSLKSRVTISVDSSKNQFSLKLSSVTAADTAVYYCATTTTISGWSPSNAFDIWGQGTMVTVSS	DIQMTQSPSSLSASVGDRVTITCQASQDISNYLNWYQQKPGKAPKLLIFDVSNLETGVPSRFSGFGSGTSFTFTISSLQPEDVATYYCQQYDNFPLTFGGGTKVEIK	Antibodies from Influenza vaccination	https://www.ncbi.nlm.nih.gov/protein/QIP68244; Cell Rep. 2019 Dec 24; 29(13): 4460–4470.e8.
QIP68243_QIP68274	InvD2-15/RF1	GVAATTTTIS	HV4-34/KV1-33	QVQLQQWDAGLLKPSETLSLTCAVYGGSLSGYSCTWIRQSPGKGLEWIGKINHSGSTNYNPSLKSRVTISVDTSKNQFSLKLTSVTAADTAVYYCATTTTISGWSPSNAFDIWGQGTMVTVSS	DIQMTQSPSSLSASVGDRVTITCQASQDISNYLNWYQQKPGKAPKLLIYDVSNLDTGVPSRFSGSGSGTEFTFTISSLQPEDIATYYCQQYDILPVTFGGGTKVEIK	Antibodies from Influenza vaccination	https://www.ncbi.nlm.nih.gov/protein/QIP68243; Cell Rep. 2019 Dec 24; 29(13): 4460–4470.e8.
InvD -Inverted D; RF - Reading Frame
Unique sequences are in bold
Amino acid match between corresponding germline InvD and CDR-H3 are in red
