## Supplementary material for "Unveiling inverted D genes and D-D fusions in human antibody repertoires unlocks novel antibody diversity": Table_S8

### Sheet: IgScout-DD%
	Number of CDR-H3s
Donor#	Annotated D	D-D fusion (total)	D-D	D-(Inv-D)	(Inv-D)-D	(Inv-D)-(Inv-D)	% of D-D fusion
316188	731810	3526	3113	326	85	2	0.48
326650	4070116	18962	17373	1189	385	15	0.47
326651	14520178	76125	68674	6344	1099	8	0.52
326713	20301729	71010	64200	5122	1646	42	0.35
326737	1967604	9922	9285	469	158	10	0.5
326780	3399606	13825	12562	1028	226	9	0.41
326797	3593074	16288	14765	1195	324	4	0.45
326907	1469513	7197	6612	448	132	5	0.49
327059	4304537	25665	23318	1952	386	9	0.6
D103	1321545	6636	6102	390	144	0	0.5
D1-N	6508245	26339	23539	2156	632	12	0.4
D1-M	925788	5118	3338	897	868	15	0.55
D2-N	2271559	11029	10051	770	205	3	0.49
D2-M	988010	4606	3485	608	500	13	0.47
D3-N	3389234	18806	16879	1530	386	11	0.55
D3-M	1478154	8035	5873	1273	875	14	0.54
